# Pooled genetic screens identify breast cancer risk genes involved in evasion from T cell-mediated killing

**DOI:** 10.1101/2024.05.10.593465

**Authors:** Wei Shi, Yi Luo, Jacqueline M. Burrows, Debra Black, Andrew Civitarese, Laura Perlaza-Jimenez, Ping Zhang, Murray Manning, Natasha Tuano, Miguel E. Rentería, Christos Xiao, Siok-Keen Tey, Joseph Rosenbluh, Corey Smith, Georgia Chenevix-Trench, Jonathan Beesley

**Affiliations:** Cancer Division, QIMR Berghofer, Brisbane, QLD 4006, Australia; Infection and Immunology Division, QIMR Berghofer, Brisbane, QLD 4006, Australia; Cancer Research Program and Department of Biochemistry and Molecular Biology, Biomedicine Discovery Institute, Monash University, Clayton, VIC, Australia; Monash Functional Genomics Platform, Monash University, Clayton, VIC 3800, Australia; Mental Health & Neuroscience Program, QIMR Berghofer Medical Research Institute, Brisbane QLD, 4006, Australia

## Abstract

Genome-wide association studies have identified more than 220 loci associated with breast cancer susceptibility. A major challenge is now to identify the effector genes with plausible functions in the context of breast cancer risk. We have previously performed pooled CRISPR screens to identify target genes at risk loci that drive cancer hallmarks including proliferation or modulating DNA damage response. We now extend these screens to identify genes involved in response to cytotoxic T lymphocyte (CTL) killing. We performed knockout and inhibition screens to identify genes that affect the response of the MCF7 human breast cancer cell line to CTL killing in an *in vitro* co-culture system. We identified 33 candidate risk genes associated with resistance or sensitisation to T cell-mediated killing. Using single gene perturbation, we showed that deletion of candidate risk genes *IRF1, ATF7IP, CCDC170* and *CASP8* induced resistance, while ablation of *CFLAR, CREBBP*, and *PRMT7* sensitized cells to CTL killing. We used reporter assays to show that the risk-associated alleles at rs736801 and rs3769821 reduced transactivation of the *IRF1* and *CASP8* promoters, respectively. We showed that pharmacological inhibition of PRMT7 rendered breast cells sensitive to CTL killing and *PRMT7* levels were negatively correlated with CD8+ infiltration and patient survival in luminal A breast cancer patient cohorts. Our results demonstrate that phenotypic pooled CRISPR screens are a useful approach for high throughput functional follow-up of GWAS findings, identifying genes which alter immune responses to breast cancer which offer opportunities to enhance immunotherapy.
