## Supplementary Table 3 for "Pooled genetic screens identify breast cancer risk genes involved in evasion from T cell-mediated killing"

### Sheet: Table S3
Primers for single gene validation
Gene	modality	sgRNA_Name	sgRNA Sequence
IFNGR2	CRISPRko	IFNGR2_ko1	GACTTGTAAACAGTACACTC
IFNGR2	CRISPRko	IFNGR2_ko2	TTCCGATAGTGTTGAAACCA
IFNGR2	CRISPRi	IFNGR2_inh1	CGTCGCCGCCCAAACCGCCA
IFNGR2	CRISPRi	IFNGR2_inh2	GGTTTGGGCGGCGACGTGAG
JAK2	CRISPRko	JAK2_ko1	CTGCCACTGCAATACCAACG
JAK2	CRISPRko	JAK2_ko2	TCTTCAGGAGAGAATACCAT
JAK2	CRISPRi	JAK2_inh1	CAGCCTGTCAGCGCCGAGGG
JAK2	CRISPRi	JAK2_inh2	GCGCCGAGGGAGGCCGTTAG
CASP8	CRISPRko	CASP8_ko1	GCCTGGACTACATTCCGCAA
CASP8	CRISPRko	CASP8_ko2	CTACCTAAACACTAGAAAGG
CFLAR	CRISPRko	CFLAR_ko1	ATTACCTATAGTCCGAAACA
CFLAR	CRISPRko	CFLAR_ko2	TAATAAATCCAGTTGATCTG
CFLAR	CRISPRi	CFLAR_inh1	GGACTCCCGGAGCTAGGGGT
CFLAR	CRISPRi	CFLAR_inh2	GAGTCCCCACCCCTAGCTCC
IRF1	CRISPRko	IRF1_inh1	CGGGTGGCCTCGGTTCGGCG
IRF1	CRISPRko	IRF1_inh2	GCCCGAGCCCCGCCGAACCG
IRF1	CRISPRi	IRF1_ko1	TTAATTCCAACCAAATCCCG
IRF1	CRISPRi	IRF1_ko2	CACAGTTCCAGGCTACATGC
ATF7IP	CRISPRko	ATF7IP_ko1	AGCAGTATGGAAATTGACCA
ATF7IP	CRISPRko	ATF7IP_ko2	GGGATGGGATCACTAGAGGT
ATF7IP	CRISPRi	ATF7IP_inh1	AAGCTGAGGCGGCAACGTCG
ATF7IP	CRISPRi	ATF7IP_inh2	AAGCGCGCGAAAAGCTGAGG
CCDC170	CRISPRko	CCDC170_ko1	TTCACCAGAAAGCTCTCCAG
CCDC170	CRISPRko	CCDC170_ko2	GAGCATGACTGGGTCCACTG
CCDC170	CRISPRi	CCDC170_inh1	CGGACCCGGAACCGGCCCTG
CCDC170	CRISPRi	CCDC170_inh2	CGCCGCCGCTTCCTCAGGGC
SP3	CRISPRko	SP3_ko1	ATTACACCACAGACAATCCA
SP3	CRISPRko	SP3_ko2	GCAACAGCACGGAAACGGTG
SP3	CRISPRi	SP3_inh1	CCCTATCTTGCTGCAGGTAG
SP3	CRISPRi	SP3_inh2	TCGTCGTCGCCCGGCGATGG
TGFBR2	CRISPRko	TGFBR2_ko1	ACAGTGATCACACTCCATGT
TGFBR2	CRISPRko	TGFBR2_ko2	GCAGAAGCTGAGTTCAACCT
TGFBR2	CRISPRi	TGFBR2_inh1	AGTCCGGCTCCTGTCCCGAG
TGFBR2	CRISPRi	TGFBR2_inh2	AGGGAAGCTGCACAGGAGTC
NF1	CRISPRko	NF1_ko1	ACCTTAACCATTGCAAACCA
NF1	CRISPRko	NF1_ko2	GGTCCAGTCAGTGAACGTAA
NF1	CRISPRi	NF1_inh1	CTCGGACTGTGATGGCTGTG
NF1	CRISPRi	NF1_inh2	GTCTCGGACTGTGATGGCTG
CREBBP	CRISPRko	CREBBP_ko1	CTTAGCCCACTGATGAACGA
CREBBP	CRISPRko	CREBBP_ko2	TAATTAATCAGGCTTCACAA
CREBBP	CRISPRi	CREBBP_inh1	GGCTTCGAGCGCGATCTACT
CREBBP	CRISPRi	CREBBP_inh2	ATCGCGCTCGAAGCCCCGGT
PRMT7	CRISPRko	PRMT7_ko1	TATCAACAAGCATTCCACCG
PRMT7	CRISPRko	PRMT7_ko2	ACCATACGCAGTAGTCATCG
PRMT7	CRISPRi	PRMT7_inh1	GGTGAGGCGCTGGGTATGCT
PRMT7	CRISPRi	PRMT7_inh2	GGCGAGCGGAGGGTTTCCCG
