## Supplementary Table 4 for "Pooled genetic screens identify breast cancer risk genes involved in evasion from T cell-mediated killing"

### Sheet: Table S4
Primers for qRT-PCR
Gene	Primer name	Sequence
ACTIN	ACTIN_F	CCAAGGCCAACCGCGAGAAGATGAC
	ACTIN_R	AGGGTACATGGTGGTGCCGCCAGAC
GUSB	GUSB_F	GAAAATATGTGGTTGGAGAGCTCATT
	GUSB_R	CGAGTGAAGATCCCCTTTTTA
PUM1	PUM1_F	AATGCAGGCGCGAGAAAT
	PUM1_R	TTGTGCAGCTGAGGAACTAATGA
JAK2	JAK2_F	TCTGGGGAGTATGTTGCAGAA
	JAK2_R	AGACATGGTTGGGTGGATACC
IFNGR2	IFNGR2_F	CTCCTCAGCACCCGAAGATTC
	IFNGR2_R	GCCGTGAACCATTTACTGTCG
CASP8	CASP8_F	CCAGAGACTCCAGGAAAAGAGA
	CASP8_R	GATAGAGCATGACCCTGTAGGC
CCDC170	CCDC170_F	TCACGCGGGAGCAGTTAAAC
	CCDC170_R	TCGGAGGTCTTGAAGCTCAGA
NF1	NF1_F	AGATGAAACGATGCTGGTCAAA
	NF1_R	CCTGTAACCTGGTAGAAATGCGA
SP3	SP3_F	GCGACAGGTGATTTGGCTTCT
	SP3_R	TACTGCCCACTTGAAGTAGCA
TGFBR2	TGFBR2_F	GTAGCTCTGATGAGTGCAATGAC
	TGFBR2_R	CAGATATGGCAACTCCCAGTG
