## Supplementary Table 5 for "Pooled genetic screens identify breast cancer risk genes involved in evasion from T cell-mediated killing"

### Sheet: Table S5
Table S5. sgRNAs for CRISPRi of PREs of CASP8 and IRF1, and primers for reporter constructs, and CRISPRi of CREs
Gene	Modality	Name	Sequence
CASP8	CCV_CRISPRi	CASP8_Inh2	AAACCCTTCAGACACGGAAG
CASP8	CCV_CRISPRi	CASP8_Inh3	AGAATAAAGTACTTAACCGT
IRF1	CCV_CRISPRi	rs736801_inh_1	GCGGACTGTAGTCATCACAG
IRF1	CCV_CRISPRi	rs736801_inh_2	GGCCAACCCACCATAATCCC
IRF1	Cloning	IRF1Prom_HIII_F1	CAGTACCGGAATGCCAAGCTCTGCAGGAGCGATTCGGC
IRF1	Cloning	IRF1Prom_HIII_R1	ATCTGCGATCTAAGTAAGCTAAGGCGGAGTGAGAGGAC
IRF1	Cloning	IRF1_rs801_SalI_F1	AATCGATAAGGATCCGTCGAGTGAGTTCGAGGCATCTGTG
IRF1	Cloning	IRF1_rs801_SalI_R1	CTCTCAAGGGCATCGGTCGATCCAAGAGCCATGGTCTCAG
CASP8	Cloning	Casp8_1.5kb_Prom_FWD	CGTGCTAGCCCGGGCTCGAGGATCAATGCTACAAAGACACG
CASP8	Cloning	Casp8_1.5kb_Prom_REV	ACTTAGATCGCAGATCTCGACAGTCACCTCTGGAGGCATT
