## Supplementary Table 7 for "Pooled genetic screens identify breast cancer risk genes involved in evasion from T cell-mediated killing"

### Sheet: Sheet1
Gene	Gene selection criteria	Candidate breast cancer risk gene	Modality	direciton	essential	CTL screen hit
ATF7IP	INQ_1	TRUE	CRISPRi	sensitiser	FALSE	TRUE
CASP8	INQ_1	TRUE	CRISPRko	sensitiser	FALSE	TRUE
CDKAL1	INQ_1	TRUE	CRISPRko	resistor	FALSE	TRUE
CFLAR	INQ_1	TRUE	CRISPRko,CRISPRi	resistor	FALSE	TRUE
CREBBP	INQ_1	TRUE	CRISPRko	resistor	FALSE	TRUE
HSPA4	INQ_1	TRUE	CRISPRi	resistor	FALSE	TRUE
NF1	INQ_1	TRUE	CRISPRko	resistor	FALSE	TRUE
SMG9	INQ_1	TRUE	CRISPRi	sensitiser	FALSE	TRUE
SOX13	INQ_1	TRUE	CRISPRi	sensitiser	FALSE	TRUE
TCF7L2	INQ_1	TRUE	CRISPRi	sensitiser	FALSE	TRUE
TGFBR2	INQ_1	TRUE	CRISPRi	sensitiser	FALSE	TRUE
AC068831.6	INQ_2	TRUE	CRISPRko	resistor	FALSE	TRUE
AZIN1	INQ_2	TRUE	CRISPRko,CRISPRi	sensitiser	FALSE	TRUE
CLK1	INQ_2	TRUE	CRISPRko	resistor	FALSE	TRUE
IL6ST	INQ_2	TRUE	CRISPRi	sensitiser	FALSE	TRUE
LIN54	INQ_2	TRUE	CRISPRko	resistor	FALSE	TRUE
MAP3K11	INQ_2	TRUE	CRISPRi	sensitiser	FALSE	TRUE
ORC2	INQ_2	TRUE	CRISPRko	resistor	FALSE	TRUE
RBM8A	INQ_2	TRUE	CRISPRi	resistor	FALSE	TRUE
RP11-14D22.2	INQ_2	TRUE	CRISPRko	sensitiser	FALSE	TRUE
SEC22B	INQ_2	TRUE	CRISPRi	resistor	FALSE	TRUE
SOX4	INQ_2	TRUE	CRISPRko,CRISPRi	resistor	FALSE	TRUE
SP3	INQ_2	TRUE	CRISPRi	sensitiser	FALSE	TRUE
SRSF9	INQ_2	TRUE	CRISPRko	resistor	FALSE	TRUE
TFAP4	INQ_2	TRUE	CRISPRi	sensitiser	FALSE	TRUE
AC007283.5	TWAS	TRUE	CRISPRi	resistor	FALSE	TRUE
COX11	TWAS	TRUE	CRISPRi	resistor	FALSE	TRUE
DDA1	TWAS	TRUE	CRISPRi	resistor	FALSE	TRUE
IRF1	TWAS	TRUE	CRISPRi	sensitiser	FALSE	TRUE
LMO4	TWAS	TRUE	CRISPRko	resistor	FALSE	TRUE
MAEA	TWAS	TRUE	CRISPRko	resistor	FALSE	TRUE
NPAT	TWAS	TRUE	CRISPRi	resistor	FALSE	TRUE
PRMT7	TWAS	TRUE	CRISPRi	resistor	FALSE	TRUE
CCND1	INQ_1	TRUE	CRISPRko,CRISPRi	sensitiser	TRUE	FALSE
ESR1	INQ_1	TRUE	CRISPRko	sensitiser	TRUE	FALSE
EWSR1	INQ_1	TRUE	CRISPRko,CRISPRi	resistor	TRUE	FALSE
GATA3	INQ_1	TRUE	CRISPRko	sensitiser	TRUE	FALSE
CHMP6	INQ_2	TRUE	CRISPRi	resistor	TRUE	FALSE
FDPS	INQ_2	TRUE	CRISPRi	resistor	TRUE	FALSE
UPF1	INQ_2	TRUE	CRISPRi	resistor	TRUE	FALSE
POLR2L	TWAS	TRUE	CRISPRi	resistor	TRUE	FALSE
AC092069.1	Background	FALSE	CRISPRko	sensitiser	FALSE	FALSE
CCDC103	Background	FALSE	CRISPRi	resistor	FALSE	FALSE
GAD1	Background	FALSE	CRISPRko	resistor	FALSE	FALSE
METAP2	Background	FALSE	CRISPRko	sensitiser	FALSE	FALSE
PLEKHA1	Background	FALSE	CRISPRko	resistor	FALSE	FALSE
RP3-443C4.2	Background	FALSE	CRISPRi	sensitiser	FALSE	FALSE
SUDS3	Background	FALSE	CRISPRko	resistor	FALSE	FALSE
TOMM70	Background	FALSE	CRISPRi	resistor	FALSE	FALSE
LSM6	Core essential	FALSE	CRISPRi	resistor	FALSE	FALSE
SMC3	Core essential	FALSE	CRISPRi	sensitiser	FALSE	FALSE
U2AF2	Core essential	FALSE	CRISPRi	resistor	FALSE	FALSE
CDC5L	Core essential	FALSE	CRISPRi	resistor	TRUE	FALSE
CHD4	Core essential	FALSE	CRISPRi	sensitiser	TRUE	FALSE
CHMP2A	Core essential	FALSE	CRISPRi	resistor	TRUE	FALSE
COPS6	Core essential	FALSE	CRISPRi	resistor	TRUE	FALSE
COPS8	Core essential	FALSE	CRISPRi	resistor	TRUE	FALSE
COPZ1	Core essential	FALSE	CRISPRi	resistor	TRUE	FALSE
EEF2	Core essential	FALSE	CRISPRko	sensitiser	TRUE	FALSE
EFTUD2	Core essential	FALSE	CRISPRi	resistor	TRUE	FALSE
EIF3A	Core essential	FALSE	CRISPRi	resistor	TRUE	FALSE
EIF3D	Core essential	FALSE	CRISPRi	resistor	TRUE	FALSE
EIF3F	Core essential	FALSE	CRISPRi	resistor	TRUE	FALSE
EIF3G	Core essential	FALSE	CRISPRi	resistor	TRUE	FALSE
HNRNPC	Core essential	FALSE	CRISPRko	resistor	TRUE	FALSE
NEDD8	Core essential	FALSE	CRISPRi	resistor	TRUE	FALSE
PHB	Core essential	FALSE	CRISPRi	resistor	TRUE	FALSE
PHB2	Core essential	FALSE	CRISPRi	resistor	TRUE	FALSE
PSMA1	Core essential	FALSE	CRISPRi	resistor	TRUE	FALSE
PSMA6	Core essential	FALSE	CRISPRi	resistor	TRUE	FALSE
PSMD1	Core essential	FALSE	CRISPRi	resistor	TRUE	FALSE
RPS19	Core essential	FALSE	CRISPRko	sensitiser	TRUE	FALSE
RRM1	Core essential	FALSE	CRISPRi	resistor	TRUE	FALSE
SRSF1	Core essential	FALSE	CRISPRko	sensitiser	TRUE	FALSE
SUPT6H	Core essential	FALSE	CRISPRko	sensitiser	TRUE	FALSE
VCP	Core essential	FALSE	CRISPRi	resistor	TRUE	FALSE
XRCC6	Core essential	FALSE	CRISPRi	resistor	TRUE	FALSE
TFAP2C	Nonbackground	FALSE	CRISPRi	sensitiser	TRUE	FALSE
THOC5	Nonbackground	FALSE	CRISPRi	resistor	TRUE	FALSE
CD58	Positive control	FALSE	CRISPRko,CRISPRi	sensitiser	FALSE	FALSE
ERAP1	Positive control	FALSE	CRISPRi	resistor	FALSE	FALSE
HLA-A	Positive control	FALSE	CRISPRko	sensitiser	FALSE	FALSE
IFNGR1	Positive control	FALSE	CRISPRko,CRISPRi	sensitiser	FALSE	FALSE
IFNGR2	Positive control	FALSE	CRISPRko,CRISPRi	sensitiser	FALSE	FALSE
JAK1	Positive control	FALSE	CRISPRko,CRISPRi	sensitiser	FALSE	FALSE
JAK2	Positive control	FALSE	CRISPRko,CRISPRi	sensitiser	FALSE	FALSE
NLRC5	Positive control	FALSE	CRISPRi	sensitiser	FALSE	FALSE
TAP1	Positive control	FALSE	CRISPRko,CRISPRi	sensitiser	FALSE	FALSE
